# DEELIG: A Deep Learning-based approach to predict protein-ligand binding affinity

**DOI:** 10.1101/2020.09.28.316224

**Authors:** Asad Ahmed, Bhavika Mam, Ramanathan Sowdhamini

**Author notes:** **Corresponding author: Email:** (RS). **Co-first author** (Asad Ahmed, Bhavika Mam).

## Abstract

Protein-ligand binding prediction has extensive biological significance. Binding affinity helps in understanding the degree of protein-ligand interactions and has wide protein applications. Protein-ligand docking using virtual screening and molecular dynamic simulations are required to predict the binding affinity of a ligand to its cognate receptor. In order to perform such analyses, it requires intense computational power and it becomes impossible to cover the entire chemical space of small molecules. Recent developments using deep learning has enabled us to make sense of massive amounts of complex datasets where the ability of the model to “learn” intrinsic patterns in a complex plane of data is the strength of the approach. Here, we have incorporated Convolutional Neural Networks to find spatial relationships amongst data to help us predict affinity of binding of proteins in whole superfamilies towards a diverse set of ligands without the need of a docked pose or complex as input. The models were trained and validated using a detailed methodology for feature extraction. We have also tested DEELIG on protein complexes relevant to the current public health scenario. Our approach to network construction and training on protein-ligand dataset prepared in-house has yielded novel insights.
