## Supplementary material for "DEELIG: A Deep Learning-based approach to predict protein-ligand binding affinity": SM File 3

### Sheet: Export Summary
	This document was exported from Numbers. Each table was converted to an Excel worksheet. All other objects on each Numbers sheet were placed on separate worksheets. Please be aware that formula calculations may differ in Excel.
	Numbers Sheet Name	Numbers Table Name	Excel Worksheet Name
	Taxonompy and Species
		Table 1	Taxonompy and Species
	Domain Distribution
		Table 1	Domain Distribution
	Domain Distribution in dataset
		Table 1	Domain Distribution in dataset

### Sheet: Taxonompy and Species
Name	Ours
Homo sapiens	1613
Escherichia coli	244
Mycobacterium tuberculosis	158
Human immunodeficiency vi ...	152
Bos taurus	150
Mus musculus	139
Rattus norvegicus	94
Saccharomyces cerevisiae	64
Pseudomonas aeruginosa	53
Bacillus subtilis	48
Escherichia virus T4	40
Pseudomonas putida	34
Streptomyces avidinii	32
Thermotoga maritima	30
Arabidopsis thaliana	25
Staphylococcus aureus	25
Oryctolagus cuniculus	24
Bacillus megaterium	21
Streptococcus pneumoniae	19
Lactococcus lactis	18
Hepacivirus C	17
Human immunodeficiency virus	16
Vibrio cholerae	15
Helicobacter pylori	15
Salmonella enterica	15
Gallus gallus	14
Lactobacillus casei	13
Vibrio harveyi	13
Eukaryota	2400
Bacteria	1204
Viruses	285
Archaea	56
Other	6

### Sheet: Domain Distribution
Domain Name	Frequency
p450	255
Pkinase	237
Carb_anhydrase	237
Pkinase_Tyr	201
Bromodomain	191
Hormone_recep	141
RVP	137
Neur_chan_LBD	134
Avidin	127
Ldh_1_N	92
Transthyretin	89
Lipocalin	88
PNP_UDP_1	81
HATPase_c	76
Gal-bind_lectin	68
Trypsin	68
VHL	68
rve	67
HSP70	65
DHquinase_II	56
NO_synthase	55
Lig_chan-Glu_bd	52
Pantoate_ligase	51
Phage_lysozyme	48
V-set	44
Glyco_hydro_1	44
FimH_man-bind	44
cNMP_binding	41
HPPK	39
SBP_bac_8	38
Asp	38
Aldo_ket_red	37
C1-set	35
SWIB	35
DAO	34
GST_C_3	34
adh_short_C2	34
DHFR_1	33
Ras	32
P-II	32
show	31
GST_N	31
PARP	30
TetR_N	29
P53	29
FabA	29
ketoacyl-synt	28
RdRP_3	28
SBP_bac_1	28
Flavodoxin_1	26
Aminotran_1_2	26
PA-IL	26
Aldedh	25
Jacalin	25
2OG-FeII_Oxy_3	24
PBP_GOBP	24
NNMT_PNMT_TEMT	24
Flavodoxin_2	24
YgbB	23
PH	23
DAHP_synth_1	23
tRNA-Thr_ED	23
EPSP_synthase	23
Thymidylat_synt	22
Pribosyltran	22
Flavin_Reduct	21
IF4E	21
GLF	21
FBPase	21
peroxidase	20
Pentaxin	20
SnoaL_2	20
Lactamase_B	19
FKBP_C	19
Dioxygenase_C	19
An_peroxidase	19
NDK	19
Hist_deacetyl	18
TMEM173	18
dUTPase	18
ECH_1	18
AMPK1_CBM	18
Glyco_hydro_18	18
Aminotran_3	18
Filo_VP35	18
Peptidase_M10	18
LysR_substrate	17
PDEase_I	17
Peripla_BP_4	17
BCDHK_Adom3	17
PALP	17
Nitroreductase	17
DXP_reductoisom	16
BPL_C	16
DIOX_N	16
HMG-CoA_red	16
Thiolase_N	16
Pyr_redox_2	16
NTP_transferase	16
E1-E2_ATPase	16
4HBT	16
F420H2_quin_red	15
RbsD_FucU	15
NAD_binding_1	15
Pterin_bind	15
Sugar-bind	15
Oxidored_FMN	15
Phospholip_A2_1	15
S_100	15
Peripla_BP_2	15
Arginase	14
DctP	14
polyprenyl_synt	14
Acetyltransf_3	14
SET	14
Iso_dh	14
ABC_tran	14
SBP_bac_3	13
FAD_binding_3	13
Y_phosphatase	13
Peptidase_M4_C	13
LRR_8	13
Globin	12
COesterase	12
ArgoMid	12
Pan_kinase	12
CBS	12
NUDIX	11
DSBA	11
Enterotoxin_b	11
GP120	11
Thy1	11
Putative_PNPOx	11
Glyco_hydro_20	11
2-Hacid_dh_C	11
DHO_dh	11
ADH_zinc_N	11
Trp_syntA	11
NAGidase	11
Amidase_2	11
GTP_EFTU	11
Phosphorylase	11
Macro	11
Glyco_transf_6	11
Thymidylate_kin	10
Synapsin_C	10
Choline_kinase	10
NAPRTase	10
HpcH_HpaI	10
Exotox-A_cataly	10
FeoB_N	10
Redoxin	10
Pep_deformylase	10
Adenine_glyco	10
Antibiotic_NAT	10
CTP_transf_like	10
AlaDh_PNT_C	10
TPP_enzyme_N	10
Thia_YuaJ	10
Usp	10
Mab-21	10
PHZA_PHZB	10
MoaC	9
Rad51	9
PGK	9
Fungal_lectin	9
JmjC	9
Ribonuclease	9
Peptidase_M1	9
Serum_albumin	9
Orn_Arg_deC_N	8
SQS_PSY	8
Cytochrome_B	8
Ferritin	8
OmpA	8
ILEI	8
TGT	8
GDP_Man_Dehyd	8
Semialdhyde_dhC	8
RnaseA	8
Amino_oxidase	8
CPSase_L_D2	8
adh_short	8
7tm_1	8
Bcl-2	8
Rep-A_N	8
PFK	8
F_bP_aldolase	8
OTCace_N	8
Alpha_L_fucos	8
CoA_transf_3	8
Adeno_knob	8
Citrate_synt	8
GMP_PDE_delta	8
HTH_Crp_2	8
SBP_bac_5	8
WD40	8
Flu_PB2	8
LigT_PEase	8
EF-hand_1	7
Gag_p24	7
Ricin_B_lectin	7
PilZ	7
ADPrib_exo_Tox	7
Laminin_G_1	7
Abhydrolase_6	7
Bet_v_1	7
Peptidase_C14	7
Prenyltransf	7
PAS_3	7
Lectin_legB	7
Pro_isomerase	7
AMP-binding	7
RicinB_lectin_2	7
APH	7
Polyketide_cyc2	7
PrmA	7
Sec7	7
Peptidase_C1	7
MIF	7
SBP_bac_6	7
F5_F8_type_C	7
Glyco_hydro_7	7
PdxJ	6
Xlink	6
Hydrolase	6
Cu-oxidase	6
DHquinase_I	6
Hyd_WA	6
MHC_I_3	6
Rotamase	6
Alpha_kinase	6
AA_kinase	6
Septin	6
SBP_bac_11	6
AIRC	6
ADH_N	6
Glyco_hydro_47	6
Rubis-subs-bind	6
VWA	6
Serpin	6
DapB_C	6
Peripla_BP_1	6
cobW	6
Abhydrolase_3	6
Peptidase_M17	6
PfkB	6
Chromo	6
Arm	6
SusD_RagB	6
QRPTase_C	5
Lectin_C	5
OKR_DC_1	5
EAL	5
Flavoprotein	5
MeaB	5
AAA	5
PI3Ka	5
His_binding	5
AAA_26	5
ApbA_C	5
DMRL_synthase	5
Me-amine-dh_L	5
BTB	5
Tubulin	5
CRAL_TRIO	5
tRNA-synt_1	5
Glyoxalase	5
Nitrophorin	4
Peptidase_C80	4
Tyrosinase	4
Neur	4
Autoind_bind	4
NAD_synthase	4
OpuAC	4
Flavi_NS5	4
HTH_27	4
Auxin_BP	4
TFR_dimer	4
Chorismate_synt	4
Enoyl_reductase	4
CIMR	4
rhaM	4
PAF-AH_p_II	4
O-FucT	4
Hfq	4
Spermine_synth	4
RNase_H	4
WWE	4
UDPG_MGDP_dh_N	4
ACPS	4
PARP_regulatory	4
Spin-Ssty	4
2003-03-14	4
DPPIV_N	4
SIR2	4
DOT1	4
FAD_binding_4	4
GBP	4
MBT	4
TIM	4
Glyco_transf_41	4
Methyltransf_4	4
RdRP_1	4
CoA_binding_2	4
DNA_pol3_beta_2	4
Abhydrolase_2	4
DHH	4
Kringle	4
Piwi	4
UbiA	4
tRNA-synt_2	4
tRNA-synt_1b	4
CBM_48	4
Amidinotransf	4
DAHP_synth_2	4
AraC_binding	4
Pept_tRNA_hydro	4
L_protein_N	4
UPRTase	4
RIP	4
TrkA_N	4
Peripla_BP_3	4
Methyltransf_3	4
Alk_phosphatase	4
Methyltransf_25	4
FMN_dh	4
Glycos_transf_2	4
OCD_Mu_crystall	4
IU_nuc_hydro	4
ATP-grasp	4
Peptidase_S29	4
CdAMP_rec	4
RuBisCO_large	4
NMT	3
Hexokinase_2	3
LamB	3
MMR_HSR1	3
OS-D	3
Ribonuc_L-PSP	3
FAD_binding_7	3
MarR	3
OTCace	3
DNA_ligase_aden	3
PadR	3
SHMT	3
RIO1	3
BPL_LplA_LipB	3
LpxC	3
Alpha-amyl_C2	3
Ribonuc_red_lgC	3
Bac_luciferase	3
APS_kinase	3
FtsJ	3
Sulfotransfer_1	3
Acetyltransf_14	3
PanZ	3
EIIC-GAT	3
Bmp	3
Folate_rec	3
TetR_C_1	3
HAD_2	3
IIGP	3
Lipocalin_7	3
TetR_C_24	3
Metalloenzyme	3
2-oxoacid_dh	3
AnmK	3
Prenyltrans	3
BNR_2	3
AIG1	3
BioY	3
Dynamin_N	2
IL2	2
HD	2
YBD	2
Guanylate_cyc	2
PI-PLC-X	2
S-methyl_trans	2
IlvN	2
Gp_dh_C	2
Kinesin	2
HIT	2
DHDPS	2
Ubie_methyltran	2
WH1	2
Dak1	2
Glucodextran_N	2
Glyco_hydro_76	2
CYTH	2
Glyco_hydro_14	2
Reprolysin_5	2
Sigma54_activat	2
ParA	2
Me-amine-dh_H	2
Methyltransf_33	2
NeuB	2
NAGLU	2
CoA_binding	2
Transferrin	2
HBM	2
HSP90	2
CM_2	2
ACP_syn_III_C	2
Epimerase	2
Sial-lect-inser	2
Amidase	2
Myosin_head	2
MHC_I	2
Glyco_hydro_3	2
PAP_assoc	2
ROK	2
YcgR_2	2
NAD_binding_4	2
AICARFT_IMPCHas	2
MoeA_N	2
TNF	2
Lipocalin_2	2
PAS_4	2
RasGEF	2
SpoU_methylase	2
Mur_ligase_M	2
ADK	2
DcpS	2
TctC	2
SNF	2
Trehalase	2
CBM_6	2
ATP-synt_ab	2
Ald_Xan_dh_C2	2
Arf	2
Nucleos_tra2_C	2
3HCDH_N	2
NEAT	2
Actin	2
Peripla_BP_6	2
Aldose_epim	2
G-alpha	2
Lon_C	2
Methyltransf_2	2
Glycolytic	2
ZipA_C	2
Pneumo_ncap	2
NMT1	2
Beta-lactamase2	2
Oxysterol_BP	2
HipA_C	2
SKI	2
Asp_Glu_race	2
Peptidase_S21	2
Fic	2
LON_substr_bdg	2
6PF2K	2
Leukocidin	2
PhzC-PhzF	2
GST_C_2	2
UTRA	2
CVNH	2
Glyco_hydro_43	2
GGDEF	2
ATP-gua_Ptrans	2
Diphtheria_C	2
PilM_2	2
Fusion_gly	2
Abhydrolase_1	2
HI0933_like	2
6PGD	2
Carboxyl_trans	2
Glyco_hydro_15	2
FGGY_N	2
Cupin_5	2
VP4_haemagglut	2
NmrA	2
XylR_N	2
tRNA_m1G_MT	2
PGM_PMM_I	2
tRNA-synt_1g	2
Glucosamine_iso	2
Fumble	2
ATP-synt_DE_N	2
HN	2
FYVE	2
dCache_1	2
HMGL-like	2
Mannosidase_ig	2
TPP_enzyme_M_2	2
IGPS	2
GMC_oxred_N	2
Peptidase_C10	2
MDD_C	2
PRMT5_TIM	1
NAD_kinase	1
Phosphonate-bd	1
PX	1
Aminotran_4	1
Sua5_yciO_yrdC	1
Ferrochelatase	1
PBP_like_2	1
Glyco_hydro2_C5	1
SGL	1
Transketolase_N	1
FAD_binding_2	1
Regulator_TrmB	1
PEPCK_GTP	1
PH_9	1
BioW	1
Glyco_hydro_85	1
Peptidase_M27	1
Pirin_C	1
DNA_topoisoIV	1
Inhibitor_I9	1
RVT_connect	1
FAD_binding_6	1
Scytalone_dh	1
JHD	1
Calici_coat_C	1
Autoind_synth	1
DEAD	1
PH_12	1
Pro_dh	1
N6_N4_Mtase	1
PAE	1
Amidohydro_1	1
Clp_N	1
ABC_ATPase	1
Isochorismatase	1
PI3_PI4_kinase	1
7tm_2	1
Peroxidase_2	1
DrrA_P4M	1
EF-hand_7	1
DUF5115	1
FBPase_3	1
HRM	1
ACBP	1
TcdA_TcdB	1
CAT	1
Arabino_trans_C	1
IMPDH	1
FmrO	1
Tachylectin	1
HisG	1
Glyco_trans_1_4	1
Peptidase_C3	1
Kelch_1	1
KIX	1
53-BP1_Tudor	1
SusF_SusE	1
TP_methylase	1
DNA_gyraseB	1
OMPdecase	1
AKAP7_NLS	1
2OG-FeII_Oxy_2	1
Chal_sti_synt_N	1
GDI	1
PARG_cat	1
CAP	1
NTF2	1
UDPGP	1
Neocarzinostat	1
GHMP_kinases_C	1
SRPRB	1
ENTH	1
Exotox-A_bind	1
Transpeptidase	1
DUF1080	1
4HBT_2	1
HhH-GPD	1
DNA_pol3_delta2	1
His_Phos_2	1
MFS_1	1
PPV_E2_N	1
Menin	1
DAGK_cat	1
MIR	1
Ins_P5_2-kin	1
His_biosynth	1
RabGAP-TBC	1
SPRY	1
DUF4154	1
C2	1
Hexapep	1
PHD	1
Glycos_transf_1	1
Carb_kinase	1
FTO_NTD	1
RsgA_GTPase	1
PNTB	1
Triabin	1
AAA_lid_9	1
GTP1_OBG	1
DUF3372	1
UQ_con	1
YCII	1
Haspin_kinase	1
T3SS_TC	1
HsbA	1
MaoC_dehydrat_N	1

### Sheet: Domain Distribution in dataset
DOMAIN ID	Normal	p450	pkinase	pkinase_tyr
Training Set	6539	251	233	195
Validation Set	498	24	20	13
Test Set	199	2	6	8
